# Long-read genome sequencing reveals complex variability in lentiviral provirus insertions in deeply characterized Clonal CD19 CAR-T vector copy number reference cell lines

**DOI:** 10.64898/2026.06.15.731627

**Authors:** Zhiyong He, Jennifer H. McDaniel, Linhua Tian, Mahir Mohiuddin, Ningchun Xu, Lili Wang, Justin M. Zook, Hua-Jun He

**Affiliations:** Materials Measurement Laboratory, National Institute of Standards and Technology, 100 Bureau Dr. Gaithersburg, MD 20899, USA

**Keywords:** Chimeric antigen receptor (CAR)-T cell, lentiviral vector, vector copy number, integration site, reference material, long-read genome sequencing

## Abstract

Chimeric antigen receptor (CAR)-T cell therapy is an important therapy involving provirus insertions in the genome. Characterizing these insertions is important for understanding the safety and efficacy of cell products, but the sequence of these insertions is not fully characterized. We generate clonal CD19 CAR-T cell lines with one to five copies of the lentiviral provirus insertions. Vector copy number (VCN) was determined by droplet digital PCR (ddPCR), which revealed that most of the elements (LTR, Psi, RRE, CD19, and WPRE) were 1 to 5 or 6 copies per cell. DdPCR data also revealed that there was an additional copy of eGFP gene in VCN4 and VCN5 cell lines. To fully characterize the sequences and locations of these insertions, we use short- and long-read whole genome sequencing as well as digital PCR and flow cytometry. Long-reads enable full resolution of each insertion, and we find that of 10 insertion events, 3 have the expected insertion sequence, 2 differ from the expected only in small variants, 3 have structural abnormalities, and 2 are small partial insertions missed by most other approaches. One particularly important structural abnormality resolved only by long-reads is a 724 bp deletion of the EF1α promoter disrupting expression of the CD19 CAR. Standard short-read and ddPCR approaches miss this deletion due to this commonly used promoter being in the unengineered human genome. These results demonstrated that these cell lines are suitable VCN reference standards for 1 to 5 or 6 copies and highlight the utility of long-read sequencing in characterizing both quantity and quality of insertions in lentiviral-engineered cells.
