## Supplemental Table S2 for "Long-read genome sequencing reveals complex variability in lentiviral provirus insertions in deeply characterized Clonal CD19 CAR-T vector copy number reference cell lines"

### Sheet: Integration Site Summary
VCN	alignments performed	mosdepth median autosome coverage (BWA - pbmm2)	IS_ID	chromosome	start	end	integration site sequence	orientation	integration site observations	integration integrity	integrity notes	Integrated sequence length	integrated sequence fasta header name
VCN0	ILMN (BWA)	28.5x - NA	NA	NA	NA	NA	NA	NA	NA	NA	control, jurkat genome with no integrations	0	expected_full_provirus_sequence_7374bp
VCN1	ILMN (BWA)	27x - NA	IS1	chr17	78730345	78730349	GAAAC	-	5 bp as expected	integration with structural abnormality	Structural abnormality with 724 bp deletion of expected sequence, inferred from HiFi sequencing of VCN2, VCN3 and VCN5. VCN2-5 derives from VCN1.	6655	IS1_VCN1-VCN2-VCN3-VCN4-VCN5_chr17:78730345
VCN2	HiFi (pbmm2), ILMN (BWA), pbsvINS (pbmm2)	28.7x - 44.4x	IS1	chr17	78730345	78730349	GAAAC	-	5 bp as expected	integration with structural abnormality	Large 724 bp deletion in middle of the integrated sequence (bases 1917-2640 of expected sequence) in the EF1α promoter region.	6655	IS1_VCN1-VCN2-VCN3-VCN4-VCN5_chr17:78730345
VCN2	HiFi (pbmm2), ILMN (BWA), pbsvINS (pbmm2)	28.7x - 44.4x	IS2	chr19	21610872	21610876	CCCCC	-	5 bp as expected	full length integration	Four SNVs identified in integrated sequence at expected sequence positions 1692: A -> T, 1693: C -> T, 4878: G -> C and 6601: G -> A. Other than SNVs, no other abnormalities.	7379	IS2_VCN2_chr19:21610872
VCN3	HiFi (pbmm2), ILMN (BWA), pbsvINS (pbmm2)	27.2x - 37.9x	IS3	chr1	23307863	23307867	ACAGG	-	5 bp as expected	integration with structural abnormality	Structural abnormality at the 3' end of a full length integration. The abnormality contains additional sequence composed of a large duplication, corresponding to expected integration sequence positions 4416 - 5193 (778 bp), followed by the last 24 bps of the 3' LTR sequence (AGTCAGTGTGGAAAATCTCTAGCA). Within the full length portion of this integration, there is a SNV T->A at position 1450.	8183	IS3_VCN3_chr1:23307863
VCN3	HiFi (pbmm2), ILMN (BWA), pbsvINS (pbmm2)	27.2x - 37.9x	IS4	chr8	99830407	99830410	AAAC	-	4 bp integration site sequence	incomplete integration	A short 263 bp integrated sequence primarily composed of LTR sequence was identified. The sequence begins with a four base-pair duplication of the chr8 integration site. Following this duplication, 159 bp correspond to LTR positions 7216–7374 of the expected integration. The remaining 99 bp are less clearly defined but appear to include a mixture of unknown and LTR-derived sequence (33 bp unknown…	263	IS4_VCN3_chr8:99830407
VCN3	HiFi (pbmm2), ILMN (BWA), pbsvINS (pbmm2)	27.2x - 37.9x	IS1	chr17	78730345	78730349	GAAAC	-	5 bp as expected	integration with structural abnormality	Large 724 bp deletion in middle of the integrated sequence (bases 1917-2640 of expected sequence) in the EF1α promoter region.	6655	IS1_VCN1-VCN2-VCN3-VCN4-VCN5_chr17:78730345
VCN3	HiFi (pbmm2), ILMN (BWA), pbsvINS (pbmm2)	27.2x - 37.9x	IS5	chrX	103930456	103930460	AATAC	-	5 bp as expected	full length integration	none	7379	IS5_VCN3_chrX:103930456
VCN4	ILMN (BWA)	25.3x - NA	IS6	chr1	243273502	243273506	ACCCC	+	ACCCCT: homology ("T") between chromosome and 1st base of integrated seque. This resulted in "T" appearing duplicated in coverage plot at integration site, but it is not part of the duplicated integration site sequence.	integration with structural abnormality	Structural abnormality inferred from VCN5 HiFi sequencing. VCN5 derives from VCN4.	7420	IS6_VCN4-VCN5_chr1:243273502
VCN4	ILMN (BWA)	25.3x - NA	IS7	chr3	18115277	18115281	TACTC	-	TACTCT: homology ("T") between chromosome and 1st base of integrated sequence. This resulted in "T" appearing duplicated in coverage plot at integration site, but it is not part of the duplicated integration site sequence.	full length integration	Full length integration with SNV G->A at integrated sequence position 3649 inferred from VCN5 HiFi sequencing. VCN5 was derived from VCN4. There is some evidence for SNV in VCN4 ILMN reads.	7379	IS7_VCN4-VCN5_chr3:18115277
VCN4	ILMN (BWA)	25.3x - NA	IS8	chr6	15601040	15601062	possibly AG	-	integration site sequence is unclear	incomplete integration	Incomplete integration inferred from VCN5 HiFi sequencing. VCN5 derives from VCN4.	2070	IS8_VCN4-VCN5_chr6:15601040
VCN4	ILMN (BWA)	25.3x - NA	IS9	chr6	24825065	24825069	GTACT	+	GTACTT: homology ("T") between chromosome and 1st base of integrated seque. This resulted in "T" appearing duplicated in coverage plot at integration site, but it is not part of the duplicated integration site sequence.	full length integration	full length integration inferred from VCN5, which was sequenced with HiFi. VCN5 derives from VCN4.	7379	IS9_VCN4-VCN5_chr6:24825065
VCN4	ILMN (BWA)	25.3x - NA	IS1	chr17	78730345	78730349	GAAAC	-	5 bp as expected	integration with structural abnormality	Structural abnormality with 724 bp deletion of expected sequence inferred from HiFi sequencing of VCN2, VCN3 and VCN5. VCN4 derives from VCN1, where IS1 originated. VCN4 was then used to generate VCN5.	6655	IS1_VCN1-VCN2-VCN3-VCN4-VCN5_chr17:78730345
VCN5	HiFi (pbmm2), ILMN (BWA), pbsvINS (pbmm2)	24.7x - 31.3x	IS6	chr1	243273502	243273506	ACCCC	+	ACCCCT: homology ("T") between chromosome and 1st base of integrated sequ. This resulted in "T" appearing duplicated in coverage plot at integration site, but it is not part of the duplicated integration site sequence.	integration with structural abnormality	SNV G->A at position 1066 in full integrated sequence. End of full integrated sequence has an additional 41 bp. This sequence is somewhat unclear and but appears to be comprised of 15 bases of unknown origin followed by the first 26bp of the LTR sequence in reverse orientation.	7420	IS6_VCN4-VCN5_chr1:243273502
VCN5	HiFi (pbmm2), ILMN (BWA), pbsvINS (pbmm2)	24.7x - 31.3x	IS7	chr3	18115277	18115281	TACTC	-	TACTCT: homology ("T") between chromosome and 1st base of integrated sequence. This resulted in "T" appearing duplicated in coverage plot at integration site, but it is not part of the duplicated integration site sequence.	full length integration	SNV G->A at full integrated sequence position 3649. Other than SNV, no other abnormalities.	7379	IS7_VCN4-VCN5_chr3:18115277
VCN5	HiFi (pbmm2), ILMN (BWA), pbsvINS (pbmm2)	24.7x - 31.3x	IS10	chr5	39044696	39044700	TTCAC	-	CATTCAC: homology ("CA") between chromosome and 1st base of integrated sequence. This resulted in "CA" appearing duplicated in coverage plot at integration site, but it is not part of the duplicated integration site sequence.	full length integration	none	7379	IS10_VCN5_chr5:39044696
VCN5	HiFi (pbmm2), ILMN (BWA), pbsvINS (pbmm2)	24.7x - 31.3x	IS8	chr6	15601040	15601062	possibly AG	-	integration site sequence is unclear	incomplete integration	Integrated sequence is incomplete (2070 bp) and only contains bases corresponding to positions 5306 - 7374 of the expected integration sequence. It appears that 22 bases of chr6 were deleted at the same time as the insertion, from chr6:15,601,040 - 15,601,062. This 22bp region on chr6 has reduced coverage, likely as part of deletion, and numerous SNVs relative to chr6 due to misalignment of the i…	2070	IS8_VCN4-VCN5_chr6:15601040
VCN5	HiFi (pbmm2), ILMN (BWA), pbsvINS (pbmm2)	24.7x - 31.3x	IS9	chr6	24825065	24825069	GTACT	+	GTACTT: homology ("T") between chromosome and 1st base of integrated sequence. This resulted in "T" appearing duplicated in coverage plot at integration site, but it is not part of the duplicated integration site sequence.	full length integration	none	7379	IS9_VCN4-VCN5_chr6:24825065
VCN5	HiFi (pbmm2), ILMN (BWA), pbsvINS (pbmm2)	24.7x - 31.3x	IS1	chr17	78730345	78730349	GAAAC	-	5 bp as expected	integration with structural abnormality	Large 724 bp deletion in middle of the integrated sequence (bases 1917-2640 of expected sequence) in the EF1α promoter region.	6655	IS1_VCN1-VCN2-VCN3-VCN4-VCN5_chr17:78730345
Supplemental Table 2 Summary of Integration Sites Table shows summary of all integration sites and integration observations. The IS_ID corresponds to chromosome integration site; IS_IDs can be shared across VCN. Integration positions on the chromosome (start/end) are the first and last base of the integration site, they are not left aligned. Positions of abnormalities are relative to the expected…
